# Pelvic spine reduction affects diet but not gill raker morphology in two polymorphic brook stickleback (*Culaea inconstans*) populations

**DOI:** 10.1101/2023.04.03.535428

**Authors:** Jonathan A. Mee, Emily Yap, Daniel M. Wuitchik

**Affiliations:** Department of Biology, Mount Royal University, 4848 Mount Royal Gate, Calgary, Alberta, T3E 6K6, Canada; Department of Biology, Boston University, 5 Cummington Mall, Boston, Massachusetts, 02215, United States

## Abstract

Pelvic spine polymorphism occurs in several species in the stickleback family (Gasterosteidae). Given the similar phenotypic polymorphisms in multiple stickleback species, we sought to determine the extent of parallelism in the ecological correlates of pelvic spine reduction. Based on a metabarcoding analysis of brook stickleback gut contents in two polymorphic populations, we found significant diet differences were associated with pelvic spine reduction, but we found no clear or consistent trend supporting a tendency for benthic feeding in pelvic-reduced brook stickleback. These results contrast with those found in threespine stickleback where pelvic spine reduction is often associated with a benthic diet. Hence, we found non-parallel consequences of spine polymorphism across species. Furthermore, a difference in gill raker morphology has been frequently observed between ecomorphs with differen diets in many fish species. But, we found no evidence of any difference in gill raker morphology associated with pelvic spine polymorphism in brook stickleback.
