## Supplemental File 1 for "Pelvic spine reduction affects diet but not gill raker morphology in two polymorphic brook stickleback (*Culaea inconstans*) populations"

Sequence	Phylum	Class	Order	Family	Genus	Species
Seq812	Amoebozoa	Discosea	Himatismenida
Seq174	Annelida	Clitellata	Haplotaxida
Seq951	Annelida	Clitellata	Haplotaxida	Lumbricidae
Seq707	Annelida	Clitellata	Haplotaxida	Lumbricidae	Dendrobaena
Seq1674	Annelida	Clitellata	Haplotaxida	Lumbricidae	Dendrobaena	octaedra
Seq254	Annelida	Clitellata	Haplotaxida	Lumbricidae	Lumbricus	rubellus
Seq799	Annelida	Clitellata	Haplotaxida	Lumbricidae	Octolasion	tyrtaeum
Seq1335	Annelida	Clitellata	Haplotaxida	Naididae	Nais
Seq925	Annelida	Polychaeta	Spionida	Spionidae
Seq1277	Arthropoda	Arachnida
Seq622	Arthropoda	Arachnida	Sarcoptiformes	Hydrozetidae	Hydrozetes	parisiensis
Seq739	Arthropoda	Arachnida	Trombidiformes	Unionicolidae	Neumania
Seq162	Arthropoda	Branchiopoda	Anomopoda	Daphniidae	Daphnia	galeata
Seq1500	Arthropoda	Branchiopoda	Anomopoda	Daphniidae	Daphnia	pulicaria
Seq308	Arthropoda	Branchiopoda	Anomopoda	Daphniidae	Simocephalus
Seq428	Arthropoda	Copepoda
Seq1312	Arthropoda	Copepoda	Cyclopoida	Cyclopidae	Mesocyclops
Seq1179	Arthropoda	Copepoda	Cyclopoida	Cyclopidae	Mesocyclops	edax
Seq131	Arthropoda	Insecta
Seq1187	Arthropoda	Insecta	Coleoptera
Seq948	Arthropoda	Insecta	Coleoptera	Scirtidae	Contacyphon	variabilis
Seq1044	Arthropoda	Insecta	Diptera
Seq1520	Arthropoda	Insecta	Diptera	Ceratopogonidae	Bezzia
Seq1197	Arthropoda	Insecta	Diptera	Ceratopogonidae	Sphaeromias
Seq1271	Arthropoda	Insecta	Diptera	Chaoboridae	Chaoborus
Seq862	Arthropoda	Insecta	Diptera	Chaoboridae	Chaoborus	punctipennis
Seq100	Arthropoda	Insecta	Diptera	Chironomidae
Seq644	Arthropoda	Insecta	Diptera	Chironomidae	Cladopelma
Seq1315	Arthropoda	Insecta	Diptera	Chironomidae	Clinotanypus
Seq1568	Arthropoda	Insecta	Diptera	Chironomidae	Corynoneura
Seq1074	Arthropoda	Insecta	Diptera	Chironomidae	Cricotopus
Seq947	Arthropoda	Insecta	Diptera	Chironomidae	Cricotopus	triannulatus
Seq926	Arthropoda	Insecta	Diptera	Chironomidae	Cryptochironomus
Seq264	Arthropoda	Insecta	Diptera	Chironomidae	Cryptochironomus	psittacinus
Seq85	Arthropoda	Insecta	Diptera	Chironomidae	Dicrotendipes
Seq713	Arthropoda	Insecta	Diptera	Chironomidae	Dicrotendipes	modestus
Seq1099	Arthropoda	Insecta	Diptera	Chironomidae	Dicrotendipes	tritomus
Seq885	Arthropoda	Insecta	Diptera	Chironomidae	Glyptotendipes
Seq1319	Arthropoda	Insecta	Diptera	Chironomidae	Micropsectra
Seq529	Arthropoda	Insecta	Diptera	Chironomidae	Micropsectra	subletteorum
Seq1068	Arthropoda	Insecta	Diptera	Chironomidae	Microtendipes
Seq73	Arthropoda	Insecta	Diptera	Chironomidae	Parachironomus
Seq1571	Arthropoda	Insecta	Diptera	Chironomidae	Parachironomus	vitiosus
Seq1066	Arthropoda	Insecta	Diptera	Chironomidae	Paratanytarsus	dissimilis
Seq54	Arthropoda	Insecta	Diptera	Chironomidae	Paratanytarsus	laccophilus
Seq408	Arthropoda	Insecta	Diptera	Chironomidae	Paratendipes
Seq836	Arthropoda	Insecta	Diptera	Chironomidae	Polypedilum
Seq988	Arthropoda	Insecta	Diptera	Chironomidae	Procladius
Seq286	Arthropoda	Insecta	Diptera	Chironomidae	Procladius	denticulatus
Seq161	Arthropoda	Insecta	Diptera	Chironomidae	Procladius	rufovittatus
Seq971	Arthropoda	Insecta	Diptera	Chironomidae	Procladius	signatus
Seq68	Arthropoda	Insecta	Diptera	Chironomidae	Tanytarsus
Seq699	Arthropoda	Insecta	Diptera	Chironomidae	Tanytarsus	glabrescens
Seq1590	Arthropoda	Insecta	Diptera	Chironomidae	Tribelos
Seq1247	Arthropoda	Insecta	Diptera	Culicidae	Aedes
Seq1212	Arthropoda	Insecta	Diptera	Culicidae	Aedes	punctor
Seq1715	Arthropoda	Insecta	Diptera	Culicidae	Anopheles
Seq1016	Arthropoda	Insecta	Diptera	Muscidae
Seq945	Arthropoda	Insecta	Diptera	Simuliidae	Simulium	arcticum
Seq838	Arthropoda	Insecta	Diptera	Tachinidae	Gymnocheta
Seq1104	Arthropoda	Insecta	Diptera	Tachinidae	Leskia
Seq1011	Arthropoda	Insecta	Diptera	Tephritidae	Anastrepha
Seq30	Arthropoda	Insecta	Ephemeroptera
Seq1064	Arthropoda	Insecta	Ephemeroptera	Baetidae
Seq625	Arthropoda	Insecta	Ephemeroptera	Baetidae	Procloeon
Seq1482	Arthropoda	Insecta	Ephemeroptera	Caenidae
Seq186	Arthropoda	Insecta	Ephemeroptera	Caenidae	Caenis
Seq110	Arthropoda	Insecta	Ephemeroptera	Caenidae	Caenis	latipennis
Seq929	Arthropoda	Insecta	Ephemeroptera	Caenidae	Caenis	punctata
Seq118	Arthropoda	Insecta	Ephemeroptera	Caenidae	Caenis	youngi
Seq1126	Arthropoda	Insecta	Hemiptera	Corixidae
Seq210	Arthropoda	Insecta	Hemiptera	Corixidae	Sigara	solensis
Seq1241	Arthropoda	Insecta	Hymenoptera
Seq164	Arthropoda	Insecta	Lepidoptera
Seq1633	Arthropoda	Insecta	Lepidoptera	Bucculatricidae
Seq1204	Arthropoda	Insecta	Lepidoptera	Crambidae	Coniesta	williami
Seq1518	Arthropoda	Insecta	Lepidoptera	Gelechiidae
Seq979	Arthropoda	Insecta	Lepidoptera	Oecophoridae
Seq993	Arthropoda	Insecta	Lepidoptera	Oecophoridae	Oxythecta
Seq158	Arthropoda	Malacostraca	Amphipoda
Seq295	Arthropoda	Malacostraca	Amphipoda	Gammaridae	Gammarus	lacustris
Seq917	Arthropoda	Malacostraca	Amphipoda	Hyalellidae
Seq842	Arthropoda	Malacostraca	Amphipoda	Hyalellidae	Hyalella
Seq26	Arthropoda	Malacostraca	Amphipoda	Hyalellidae	Hyalella	azteca
Seq1230	Arthropoda	Ostracoda	Podocopida	Candonidae	Cyclocypris
Seq1130	Arthropoda	Ostracoda	Podocopida	Cyprididae	Cypridopsis	vidua
Seq1588	Ascomycota	Eurotiomycetes	Eurotiales
Seq864	Ascomycota	Eurotiomycetes	Eurotiales	Trichocomaceae	Penicillium	chrysogenum
Seq1701	Ascomycota	Eurotiomycetes	Onygenales
Seq1070	Ascomycota	Leotiomycetes	Helotiales
Seq1103	Bacillariophyta	Bacillariophyceae
Seq1092	Bacillariophyta	Bacillariophyceae	Cymbellales
Seq1078	Bacillariophyta	Bacillariophyceae	Naviculales
Seq1168	Bacillariophyta	Bacillariophyceae	Naviculales	Sellaphoraceae	Sellaphora
Seq1284	Bacillariophyta	Mediophyceae	Stephanodiscales
Seq278	Bacillariophyta	Mediophyceae	Thalassiosirales
Seq1401	Charophyta	Conjugatophyceae	Desmidiales
Seq1269	Chlorophyta	Chlorophyceae	Chlorococcales
Seq1686	Chlorophyta	Trebouxiophyceae	Chlorellales	Chlorellaceae	Auxenochlorella	protothecoides
Seq1139	Cnidaria	Anthozoa
Seq1635	Cnidaria	Hydrozoa
Seq1059	Cnidaria	Hydrozoa	Anthoathecata	Hydridae
Seq523	Cnidaria	Hydrozoa	Anthoathecata	Hydridae	Hydra	oligactis
Seq395	Heterokontophyta	Oomycota	Pythiales	Pythiaceae
Seq726	Heterokontophyta	Oomycota	Pythiales	Pythiaceae	Pythium
Seq1170	Heterokontophyta	Oomycota	Saprolegniales	Leptolegniaceae	Leptolegnia	caudata
Seq1041	Heterokontophyta	Oomycota	Saprolegniales	Saprolegniaceae
Seq1208	Mollusca	Gastropoda		Planorbidae	Gyraulus	circumstriatus
Seq931	Mollusca	Gastropoda	Stylommatophora	Succineidae	Oxyloma
Seq723	Nematoda	Chromadorea	Rhabditida	Ascarididae
Seq1346	Ochrophyta	Chrysophyceae	Chromulinales
Seq1364	Ochrophyta	Phaeophyceae
Seq921	Ochrophyta	Phaeophyceae	Ectocarpales
Seq65	Porifera	Demospongiae	Scopalinida
